# A Gold Standard for Transcription Factor Regulatory Interactions in *Escherichia coli* K-12: Architecture of Evidence Types

**DOI:** 10.1101/2023.02.25.530038

**Authors:** Paloma Lara, Socorro Gama-Castro, Heladia Salgado, Claire Rioualen, Víctor H. Tierrafría, Luis J. Muñiz-Rascado, César Bonavides-Martínez, Julio Collado-Vides

## Abstract

Post-genomic implementations have expanded the experimental strategies to identify elements involved in the regulation of transcription initiation. As new methodologies emerge, a natural step is to compare their results with those from established methodologies, such as the classic methods of molecular biology used to characterize transcription factor binding sites, promoters, or transcription units.

In the case of *Escherichia coli* K-12, the best-studied microorganism, for the last 30 years we have continuously gathered such knowledge from original scientific publications, and have organized it in two databases, RegulonDB and EcoCyc. Furthermore, since RegulonDB version 11.0 (1), we offer comprehensive datasets of binding sites from chromatin immunoprecipitation combined with sequencing (ChIP-seq), ChIP combined with exonuclease digestion and next-generation sequencing (ChIP-exo), genomic SELEX screening (gSELEX), and DNA affinity purification sequencing (DAP-seq) HT technologies, as well as additional datasets for transcription start sites, transcription units and RNA sequencing (RNA-seq) expression profiles.

Here, we present for the first time an analysis of the sources of knowledge supporting the collection of transcriptional regulatory interactions (RIs) of *E. coli* K-12. An RI is formed by the transcription factor, its positive or negative effect on a promoter, a gene or transcription unit. We improved the evidence codes so that the specific methods are described, and we classified them into seven independent groups. This is the basis for our updated computation of confidence levels, weak, strong, or confirmed, for the collection of RIs. We compare the confidence levels of the RI collection before and after adding HT evidence illustrating how knowledge will change as more HT data and methods appear in the future. Users can generate subsets filtering out the method they want to benchmark and avoid circularity, or keep for instance only the confirmed interactions.

The comparison of different HT methods with the available datasets indicate that ChIP-seq recovers the highest fraction (>70%) of binding sites present in RegulonDB followed by gSELEX, DAP-seq and ChIP-exo. There is no other genomic database that offers this comprehensive high-quality anatomy of evidence supporting a corpus of transcriptional regulatory interactions.
