## Supplementary material 2 for "A Gold Standard for Transcription Factor Regulatory Interactions in *Escherichia coli* K-12: Architecture of Evidence Types"

### Sheet: Sheet1
Average percentage calculated for the subset of TFs of each HT methodology
Method	Average	Standard Dev
ChIP-exo	35.3681	39.1414
ChIP-seq	95.6292	6.95459
gSELEX	77.6362	35.0497
DAP-seq	57.4862	39.7154
Percentage calculated for total number of RIs recoverd fot the subset of TFs of each HT methodology
Method	Num_Evaluated_TFs	Num_Classical_RIs_From_Evaluated_TFs	Num_Classical_RIs_Recovered	% Classical RIs Recovered
CHIP-EXO	18	137	46	33.5766
CHIP-SEQ	9	143	133	93.007
GSELEX	17	180	103	57.2222
DAP-SEQ	48	327	141	43.1193

### Sheet: CHIP-EXO_Confirmed_withoutHT_co
TF	Num_Classical_RIs_From_Evaluated_TFs	Num_Classical_RIs_Recovered	% Classical RIs Recovered
NarL	22	4	18.1818
Fis	25	16	64
OxyR	5	1	20
H-NS	3	1	33.3333
YqhC	1	0	0
PlaR	2	2	100
Cra	14	7	50
BtsR	1	0	0
PuuR	2	0	0
SoxS	10	8	80
ArgR	18	2	11.1111
StpA	1	1	100
OmpR	20	0	0
PhoB	4	0	0
KdpE	1	0	0
Fur	5	3	60
Rob	1	1	100
ArcA	2	0	0
		Average percentage	35.3681
		Standard deviation	39.1414
Number of total Ris	137
Number of recovered Ris	46
Percent of total Ris recoverd	33.5766

### Sheet: CHIP-SEQ_Confirmed_withoutHT_co
TF	Num_Classical_RIs_From_Evaluated_TFs	Num_Classical_RIs_Recovered	% Classical RIs Recovered
Fis	25	20	80
H-NS	3	3	100
Lrp	62	60	96.7742
FNR	18	16	88.8889
OmpR	20	19	95
NtrC	7	7	100
FlhDC	2	2	100
Fur	5	5	100
Nac	1	1	100
		Average percentage	95.6292
		Standard deviation	6.95459
Number of total Ris	143
Number of recovered Ris	133
Percent of total Ris recoverd	93.007

### Sheet: GSELEX_Confirmed_withoutHT_coun
TF	Num_Classical_RIs_From_Evaluated_TFs	Num_Classical_RIs_Recovered	% Classical RIs Recovered
CRP	108	52	48.1481
PutA	5	5	100
YqhC	1	1	100
PlaR	2	2	100
Cra	14	7	50
BtsR	1	1	100
BasR	1	0	0
NanR	12	11	91.6667
OmpR	20	10	50
PdhR	2	2	100
TorR	5	4	80
KdpE	1	1	100
LacI	1	1	100
UxuR	2	2	100
MarR	2	2	100
ArcA	2	2	100
UlaR	1	0	0
		Average percentage	77.6362
		Standard deviation	35.0497
Number of total Ris	180
Number of recovered Ris	103
Percent of total Ris recoverd	57.2222

### Sheet: DAP-SEQ_Confirmed_withoutHT_cou
TF	Num_Classical_RIs_From_Evaluated_TFs	Num_Classical_RIs_Recovered	% Classical RIs Recovered
NagC	14	6	42.8571
NarL	22	9	40.9091
Fis	25	1	4
BluR	2	0	0
NsrR	2	1	50
CytR	9	0	0
GlrR	3	1	33.3333
OxyR	5	3	60
H-NS	3	0	0
YqhC	1	1	100
PlaR	2	2	100
ArgP	8	4	50
Cra	14	6	42.8571
MqsA	1	0	0
IlvY	6	6	100
MetR	4	4	100
Lrp	62	10	16.129
GcvA	10	4	40
BasR	1	0	0
DnaA	9	5	55.5556
FadR	5	2	40
LexA	7	3	42.8571
NanR	12	12	100
MraZ	3	3	100
PurR	6	4	66.6667
StpA	1	1	100
OmpR	20	12	60
SgrR	3	3	100
PhoB	4	4	100
PdhR	2	2	100
TorR	5	4	80
MelR	4	0	0
MetJ	2	0	0
NtrC	7	5	71.4286
KdpE	1	1	100
LacI	1	1	100
TyrR	17	5	29.4118
AcrR	2	2	100
PaaX	2	2	100
LldR	3	2	66.6667
GntR	3	2	66.6667
Rob	1	1	100
ArcA	2	0	0
AllR	3	3	100
UlaR	1	1	100
IscR	3	0	0
CsgD	1	0	0
RutR	3	3	100
		Average percentage	57.4862
		Standard deviation	39.7154
Number of total Ris	327
Number of recovered Ris	141
Percent of total Ris recoverd	43.1193
