## Supplementary material 3 for "A Gold Standard for Transcription Factor Regulatory Interactions in *Escherichia coli* K-12: Architecture of Evidence Types"

### Sheet: Graph for all methods
Average percentage calculated for the subset of TFs of each HT methodology
Method	Average of percentage for each TF	Standard Dev
ChIP-exo	33.0787	38.5725
ChIP-seq	76.771	20.4181
gSELEX	65.8847	34.5345
DAP-seq	50.9637	35.6076
Percentage calculated for total number of RIs recoverd fot the subset of TFs of each HT methodology
Method	Num_Evaluated_TFs	Num_Classical_RIs_From_Evaluated_TFs	Num_Classical_RIs_Recovered	% Total Classical RIs Recovered
CHIP-EXO	36	974	220	22.5873
CHIP-SEQ	11	626	444	70.9265
GSELEX	37	581	298	51.2909
DAP-SEQ	91	1443	405	28.0665

### Sheet: CHIP-EXO_counts_by_TF
TF	Num_Classical_RIs_From_Evaluated_TFs	Num_Classical_RIs_Recovered	% Classical RIs Recovered
GadW	40	0	0
GadE	11	6	54.5455
Fis	217	72	33.1797
NarL	89	10	11.236
GadX	45	0	0
SoxS	27	19	70.3704
OxyR	41	19	46.3415
Fur	79	35	44.3038
H-NS	72	1	1.38889
YqhC	2	0	0
PlaR	6	3	50
CpxR	87	6	6.89655
ZraR	4	2	50
Cra	46	25	54.3478
BaeR	4	1	25
ArgR	39	2	5.12821
Rob	7	5	71.4286
BtsR	1	0	0
PhoB	26	0	0
ArcA	62	0	0
PuuR	8	0	0
SutR	3	2	66.6667
HprR	3	0	0
OmpR	30	0	0
NimR	6	0	0
UvrY	2	2	100
CecR	2	2	100
XynR	2	0	0
CsqR	2	2	100
YcjW	1	0	0
StpA	1	1	100
HU	3	3	100
PunR	1	0	0
YiaU	2	0	0
KdpE	1	0	0
SoxR	2	2	100
		Average percentage	33.0787
		Standard deviation	38.5725
Number of total Ris	974
Number of recovered Ris	220
Percent of total Ris recoverd	22.5873

### Sheet: CHIP-SEQ_counts_by_TF
TF	Num_Classical_RIs_From_Evaluated_TFs	Num_Classical_RIs_Recovered	% Classical RIs Recovered
Fis	217	135	62.212
Fur	79	71	89.8734
H-NS	72	49	68.0556
Lrp	124	81	65.3226
FNR	65	51	78.4615
ZraR	4	1	25
Nac	3	3	100
OmpR	30	25	83.3333
NtrC	18	16	88.8889
GlaR	2	2	100
FlhDC	12	10	83.3333
		Average percentage	76.771
		Standard deviation	20.4181
Number of total Ris	626
Number of recovered Ris	444
Percent of total Ris recoverd	70.9265

### Sheet: GSELEX_counts_by_TF
TF	Num_Classical_RIs_From_Evaluated_TFs	Num_Classical_RIs_Recovered	% Classical RIs Recovered
CRP	270	127	47.037
PutA	5	5	100
PepA	3	0	0
Dan	5	3	60
AscG	9	7	77.7778
YqhC	2	2	100
PlaR	6	3	50
LeuO	15	2	13.3333
ZraR	4	0	0
Cra	46	32	69.5652
UxuR	5	2	40
PdhR	15	12	80
BtsR	1	1	100
BasR	11	4	36.3636
RcdA	15	8	53.3333
ArcA	62	25	40.3226
PgrR	1	1	100
RbsR	4	3	75
NanR	12	11	91.6667
SutR	3	3	100
CusR	3	3	100
HprR	3	3	100
OmpR	30	11	36.6667
NimR	6	6	100
UvrY	2	1	50
CecR	2	2	100
XynR	2	0	0
CsqR	2	2	100
SdiA	8	0	0
TorR	9	6	66.6667
YiaU	2	2	100
KdpE	1	1	100
LacI	3	2	66.6667
BetI	2	2	100
MarR	2	2	100
UlaR	4	2	50
NorR	6	2	33.3333
		Average percentage	65.8847
		Standard deviation	34.5345
Number of total Ris	581
Number of recovered Ris	298
Percent of total Ris recoverd	51.2909

### Sheet: DAP-SEQ_counts_by_TF
TF	Num_Classical_RIs_From_Evaluated_TFs	Num_Classical_RIs_Recovered	% Classical RIs Recovered
NagC	19	8	42.1053
MurR	10	6	60
DnaA	28	17	60.7143
Fis	217	8	3.68664
NarL	89	9	10.1124
YdeO	9	0	0
DpiA	9	6	66.6667
OxyR	41	35	85.3659
BluR	2	0	0
NsrR	4	2	50
Dan	5	3	60
RcnR	4	4	100
AscG	9	6	66.6667
CytR	29	3	10.3448
GlrR	9	1	11.1111
H-NS	72	4	5.55556
Lrp	124	11	8.87097
MngR	4	2	50
IscR	15	4	26.6667
MqsA	7	2	28.5714
YqhC	2	2	100
PlaR	6	5	83.3333
NhaR	7	6	85.7143
FhlA	6	6	100
CpxR	87	0	0
FadR	18	6	33.3333
McbR	2	0	0
ZraR	4	4	100
ArgP	17	4	23.5294
HipB	8	2	25
CsgD	35	0	0
Cra	46	18	39.1304
IlvY	6	6	100
MetR	10	10	100
PdhR	15	7	46.6667
GcvA	10	4	40
Rob	7	4	57.1429
BasR	11	3	27.2727
RcdA	15	6	40
PhoB	26	12	46.1538
ArcA	62	5	8.06452
PgrR	1	1	100
DicA	2	2	100
RbsR	4	1	25
LexA	26	10	38.4615
NanR	12	12	100
MraZ	6	3	50
PaaX	3	2	66.6667
AcrR	8	2	25
CusR	3	3	100
OmpR	30	16	53.3333
Zur	3	0	0
NimR	6	2	33.3333
YjjQ	2	0	0
ExuR	4	0	0
CecR	2	2	100
HigA	1	1	100
PdeL	2	1	50
NtrC	18	8	44.4444
SlyA	20	1	5
LrhA	4	0	0
PurR	21	10	47.619
GlaR	2	2	100
StpA	1	1	100
SgrR	4	3	75
Mlc	10	5	50
TorR	9	6	66.6667
MelR	11	4	36.3636
MetJ	15	3	20
KdpE	1	1	100
LacI	3	1	33.3333
IclR	8	4	50
TyrR	20	7	35
DeoR	7	2	28.5714
CysB	8	4	50
ChbR	4	4	100
LldR	3	2	66.6667
ArsR	1	0	0
MalI	2	1	50
GntR	10	9	90
NadR	2	2	100
CynR	4	4	100
AgaR	11	5	45.4545
TreR	2	1	50
AllR	3	3	100
AllS	1	1	100
KdgR	1	0	0
MntR	1	0	0
PspF	5	5	100
UlaR	4	4	100
RutR	6	3	50
		Average percentage	50.9637
		Standard deviation	35.6076
Number of total Ris	1443
Number of recovered Ris	405
Percent of total Ris recoverd	28.0665
